# Counting cytoplasmic incompatibility factor mRNA using digital droplet PCR

**DOI:** 10.1101/2025.07.30.667682

**Authors:** Lore Van Vlaenderen, William R. Conner, J. Dylan Shropshire

**Author notes:** **Corresponding author** J. Dylan Shropshire. **Email**, (LVV), (WRC), (JDS).

## Abstract

*Wolbachia* bacteria inhabit over half of all insect species and often spread through host populations via efficient maternal transmission and cytoplasmic incompatibility (CI), killing aposymbiotic embryos when fertilized by symbiotic males. *Wolbachia*’s *cifB* gene triggers CI in males, while *cifA*, expressed in females, rescues embryos from CI-induced lethality. In some systems, *cifA* also contributes to CI induction. CI strength—the percentage of embryos that die from CI—is a key determinant of *Wolbachia*’s prevalence in host populations, and *cifB* mRNA levels in testes generally correlate with CI strength. Yet, *cifB*’s rarity can hamper precise quantification, necessitating tissue pooling for reverse transcription quantitative PCR (RT-qPCR) to achieve reliable measurements, obscuring variation at the level of individual insect tissues. Here, we present four RT digital droplet PCR (RT-ddPCR) assays to count rare *cifA* and *cifB* mRNA from *w*Mel *Wolbachia* in *Drosophila melanogaster*. These assays count *cif* transcripts alongside a synthetic spike-in RNA or a *D. melanogaster* housekeeping gene to normalize for technical or biological variation. These assays have a limit of detection of about 1 *cifA* and 3 *cifB* copies per reaction. We expect these methods to be useful for mosquito-control programs that use *w*Mel to block the spread of pathogens from *Aedes aegypti* to humans. Moreover, the oligos were designed with homology to *cifA* and *cifB* sequences from at least 33 *Wolbachia* strains, suggesting utility beyond *w*Mel. These methods will allow researchers to measure *cif* mRNA levels from individual insect tissues, enabling efforts to pair molecular and phenotypic data at unprecedented resolutions.

**Importance:** *Wolbachia*, a maternally transmitted bacterium, is found in over half of all insect species. Its ability to induce cytoplasmic incompatibility (CI), which prevents *Wolbachia*-free eggs from hatching, significantly contributes to its high prevalence in host populations. Public health experts use CI to spread pathogen-blocking *Wolbachia* through mosquito populations, thereby controlling pathogen spread. CI is often weak, resulting in few egg deaths and consequently slowing *Wolbachia*’s spread. We recently discovered that weak CI often correlates with low CI factor B (*cifB*) mRNA levels. However, our understanding of CI-strength variation remains limited because *cifB* is transcribed at low levels, making it challenging to measure in individual insects. Here, we report four RT-ddPCR assays to overcome this challenge. These assays offer high sensitivity for rare targets and maintain accuracy and precision across a wide dynamic range. We expect these tools will enhance efforts to understand CI-strength variation in both natural and applied populations.
