## Supplementary material for "Counting cytoplasmic incompatibility factor mRNA using digital droplet PCR": Data S8.xlsx

### Sheet: Sheet1
Data S8. cifA/B-Spec RT-ddPCR sensitivity measurements. NTC; no-template control.
Well	Sample type	Sample ID	Assay	Target	Conc(copies/µL)	Supermix	DyeName(s)	Accepted Droplets	Positives	Negatives
A04	NTC		cifA B-Spec	cifA	0	ddPCR Supermix for Probes (No dUTP)	FAM Hi	16333	0	16333
A04	NTC		cifA B-Spec	B-Spec	2.23538	ddPCR Supermix for Probes (No dUTP)	HEX Hi	16333	29	16304
A05	Apo		cifA B-Spec	cifA	0	ddPCR Supermix for Probes (No dUTP)	FAM Hi	13819	0	13819
A05	Apo		cifA B-Spec	B-Spec	8428.41	ddPCR Supermix for Probes (No dUTP)	HEX Hi	13819	13802	17
A06	Apo		cifA B-Spec	cifA	0	ddPCR Supermix for Probes (No dUTP)	FAM Hi	15959	0	15959
A06	Apo		cifA B-Spec	B-Spec	7565.05	ddPCR Supermix for Probes (No dUTP)	HEX Hi	15959	15920	39
B04	NTC		cifA B-Spec	cifA	0	ddPCR Supermix for Probes (No dUTP)	FAM Hi	15901	0	15901
B04	NTC		cifA B-Spec	B-Spec	1.66232	ddPCR Supermix for Probes (No dUTP)	HEX Hi	15901	21	15880
B05	wMel	2^-6	cifA B-Spec	cifA	0.0766031	ddPCR Supermix for Probes (No dUTP)	FAM Hi	16421	1	16420
B05	wMel	2^-6	cifA B-Spec	B-Spec	2.22339	ddPCR Supermix for Probes (No dUTP)	HEX Hi	16421	29	16392
B06	wMel	2^-6	cifA B-Spec	cifA	0	ddPCR Supermix for Probes (No dUTP)	FAM Hi	15118	0	15118
B06	wMel	2^-6	cifA B-Spec	B-Spec	2.91548	ddPCR Supermix for Probes (No dUTP)	HEX Hi	15118	35	15083
C04	NTC		cifA B-Spec	cifA	0	ddPCR Supermix for Probes (No dUTP)	FAM Hi	16353	0	16353
C04	NTC		cifA B-Spec	B-Spec	1.38531	ddPCR Supermix for Probes (No dUTP)	HEX Hi	16353	18	16335
C05	wMel	2^-5	cifA B-Spec	cifA	0.0732955	ddPCR Supermix for Probes (No dUTP)	FAM Hi	17162	1	17161
C05	wMel	2^-5	cifA B-Spec	B-Spec	4.84669	ddPCR Supermix for Probes (No dUTP)	HEX Hi	17162	66	17096
C06	wMel	2^-5	cifA B-Spec	cifA	0.327867	ddPCR Supermix for Probes (No dUTP)	FAM Hi	15348	4	15344
C06	wMel	2^-5	cifA B-Spec	B-Spec	4.35119	ddPCR Supermix for Probes (No dUTP)	HEX Hi	15348	53	15295
D04	NTC		cifA B-Spec	cifA	0	ddPCR Supermix for Probes (No dUTP)	FAM Hi	16379	0	16379
D04	NTC		cifA B-Spec	B-Spec	1.69067	ddPCR Supermix for Probes (No dUTP)	HEX Hi	16379	22	16357
D05	wMel	2^-4	cifA B-Spec	cifA	0.442597	ddPCR Supermix for Probes (No dUTP)	FAM Hi	17055	6	17049
D05	wMel	2^-4	cifA B-Spec	B-Spec	16.1818	ddPCR Supermix for Probes (No dUTP)	HEX Hi	17055	218	16837
D06	wMel	2^-4	cifA B-Spec	cifA	0.695314	ddPCR Supermix for Probes (No dUTP)	FAM Hi	16286	9	16277
D06	wMel	2^-4	cifA B-Spec	B-Spec	13.7456	ddPCR Supermix for Probes (No dUTP)	HEX Hi	16286	177	16109
E04	NTC		cifA B-Spec	cifA	0	ddPCR Supermix for Probes (No dUTP)	FAM Hi	15955	0	15955
E04	NTC		cifA B-Spec	B-Spec	2.05146	ddPCR Supermix for Probes (No dUTP)	HEX Hi	15955	26	15929
E05	wMel	2^-3	cifA B-Spec	cifA	3.03126	ddPCR Supermix for Probes (No dUTP)	FAM Hi	17034	41	16993
E05	wMel	2^-3	cifA B-Spec	B-Spec	66.488	ddPCR Supermix for Probes (No dUTP)	HEX Hi	17034	877	16157
E06	wMel	2^-3	cifA B-Spec	cifA	4.51372	ddPCR Supermix for Probes (No dUTP)	FAM Hi	15913	57	15856
E06	wMel	2^-3	cifA B-Spec	B-Spec	65.4646	ddPCR Supermix for Probes (No dUTP)	HEX Hi	15913	807	15106
F04	NTC		cifA B-Spec	cifA	0	ddPCR Supermix for Probes (No dUTP)	FAM Hi	15282	0	15282
F04	NTC		cifA B-Spec	B-Spec	1.97699	ddPCR Supermix for Probes (No dUTP)	HEX Hi	15282	24	15258
F05	wMel	2^-2	cifA B-Spec	cifA	19.088	ddPCR Supermix for Probes (No dUTP)	FAM Hi	16467	248	16219
F05	wMel	2^-2	cifA B-Spec	B-Spec	308.059	ddPCR Supermix for Probes (No dUTP)	HEX Hi	16467	3577	12890
F06	wMel	2^-2	cifA B-Spec	cifA	16.5909	ddPCR Supermix for Probes (No dUTP)	FAM Hi	15874	208	15666
F06	wMel	2^-2	cifA B-Spec	B-Spec	302.585	ddPCR Supermix for Probes (No dUTP)	HEX Hi	15874	3394	12480
G04	NTC		cifA B-Spec	cifA	0	ddPCR Supermix for Probes (No dUTP)	FAM Hi	15851	0	15851
G04	NTC		cifA B-Spec	B-Spec	2.30341	ddPCR Supermix for Probes (No dUTP)	HEX Hi	15851	29	15822
G05	wMel	2^-1	cifA B-Spec	cifA	108.132	ddPCR Supermix for Probes (No dUTP)	FAM Hi	15806	1302	14504
G05	wMel	2^-1	cifA B-Spec	B-Spec	1689.41	ddPCR Supermix for Probes (No dUTP)	HEX Hi	15806	11680	4126
G06	wMel	2^-1	cifA B-Spec	cifA	102.363	ddPCR Supermix for Probes (No dUTP)	FAM Hi	15981	1249	14732
G06	wMel	2^-1	cifA B-Spec	B-Spec	1617.53	ddPCR Supermix for Probes (No dUTP)	HEX Hi	15981	11564	4417
H04	NTC		cifA B-Spec	cifA	0	ddPCR Supermix for Probes (No dUTP)	FAM Hi	15782	0	15782
H04	NTC		cifA B-Spec	B-Spec	1.59506	ddPCR Supermix for Probes (No dUTP)	HEX Hi	15782	20	15762
H05	wMel	2^0	cifA B-Spec	cifA	568.263	ddPCR Supermix for Probes (No dUTP)	FAM Hi	16542	6013	10529
H05	wMel	2^0	cifA B-Spec	B-Spec	7820.31	ddPCR Supermix for Probes (No dUTP)	HEX Hi	16542	16509	33
H06	wMel	2^0	cifA B-Spec	cifA	555.263	ddPCR Supermix for Probes (No dUTP)	FAM Hi	15610	5571	10039
H06	wMel	2^0	cifA B-Spec	B-Spec	7709.82	ddPCR Supermix for Probes (No dUTP)	HEX Hi	15610	15576	34
