## Supplementary material for "Counting cytoplasmic incompatibility factor mRNA using digital droplet PCR": Data-S1.xlsx

### Sheet: Data-S1
Data S1. RNA extraction and purification measurements. "pre" indicates the measurement was made before ethanol reprecipitation. "post" indicates it was made after reprecipitation.
Sample ID	Testes	pre-Qubit concentration (ng/μL)	pre-Nanodrop concentration (ng/μL)	pre-A260/A280	pre-A260/A230	pre-A260	pre-A280	pre-A230	post-Qubit concentration (ng/μL)	post-Nanodrop concentration (ng/μL)	post-A260/A280	post-A260/A230	post-A260	post-A280	post-A230
1	1	3.31	8.852	1.594	0.402	0.221	0.139	0.549751	2.9	6.24	1.572	0.625	0.156	0.099	0.2496
2	1	2.5	7.419	1.624	0.491	0.185	0.114	0.376782	2.5	5.326	1.558	0.63	0.133	0.085	0.211111
3	4	6.81	11.895	1.783	1.019	0.297	0.167	0.291462	8.17	11.389	1.834	1.126	0.285	0.155	0.253108
4	4	5.02	10.5	1.642	0.765	0.262	0.16	0.342484	6.59	10.1	1.88	1.037	0.252	0.134	0.243009
5	10	17.5	28.699	1.928	0.652	0.717	0.372	1.09969	17.3	22.306	2.002	1.697	0.558	0.279	0.328816
6	10	30.8	50.872	1.996	0.612	1.272	0.637	2.07843	23.7	31.799	2.095	1.726	0.795	0.379	0.460603
7	20	20.9	31.338	2.03	0.832	0.783	0.386	0.941106	28.1	38.959	2.147	2.004	0.974	0.454	0.486028
8	20	46.5	65.535	2.151	2	1.638	0.762	0.819	42.1	67.148	2.196	2.07	1.679	0.764	0.811111
9	20	29.6	41.049	2.133	1.636	1.026	0.481	0.627139	54	96.412	2.226	2.18	2.41	1.083	1.1055
