## Supplementary material for "Counting cytoplasmic incompatibility factor mRNA using digital droplet PCR": Data-S4.xlsx

### Sheet: Sheet1
Data S4. cifA/spike RT-ddPCR measurements across annealing temperatures. NTC; no-template control.
Well	Assay	Sample type	Annealing temperature	Target	Conc(copies/µL)	Supermix	DyeName(s)	Accepted Droplets	Positives	Negatives
A04	cifA spike	NTC	62.6	cifA	0	ddPCR Supermix for Probes (No dUTP)	FAM Hi	16027	0	16027
A04	cifA spike	NTC	62.6	spike	0	ddPCR Supermix for Probes (No dUTP)	HEX Hi	16027	0	16027
A05	cifA spike	wMel	62.6	cifA	634.387	ddPCR Supermix for Probes (No dUTP)	FAM Hi	16337	6471	9866
A05	cifA spike	wMel	62.6	spike	30.7077	ddPCR Supermix for Probes (No dUTP)	HEX Hi	16337	394	15943
B04	cifA spike	NTC	62.2	cifA	0	ddPCR Supermix for Probes (No dUTP)	FAM Hi	16178	0	16178
B04	cifA spike	NTC	62.2	spike	0	ddPCR Supermix for Probes (No dUTP)	HEX Hi	16178	0	16178
B05	cifA spike	wMel	62.2	cifA	601.917	ddPCR Supermix for Probes (No dUTP)	FAM Hi	16337	6213	10124
B05	cifA spike	wMel	62.2	spike	29.8401	ddPCR Supermix for Probes (No dUTP)	HEX Hi	16337	383	15954
C04	cifA spike	NTC	61.3	cifA	0	ddPCR Supermix for Probes (No dUTP)	FAM Hi	15967	0	15967
C04	cifA spike	NTC	61.3	spike	0	ddPCR Supermix for Probes (No dUTP)	HEX Hi	15967	0	15967
C05	cifA spike	wMel	61.3	cifA	620.534	ddPCR Supermix for Probes (No dUTP)	FAM Hi	16841	6558	10283
C05	cifA spike	wMel	61.3	spike	31.9976	ddPCR Supermix for Probes (No dUTP)	HEX Hi	16841	423	16418
D04	cifA spike	NTC	60	cifA	0	ddPCR Supermix for Probes (No dUTP)	FAM Hi	15942	0	15942
D04	cifA spike	NTC	60	spike	0	ddPCR Supermix for Probes (No dUTP)	HEX Hi	15942	0	15942
D05	cifA spike	wMel	60	cifA	610.639	ddPCR Supermix for Probes (No dUTP)	FAM Hi	15154	5828	9326
D05	cifA spike	wMel	60	spike	32.6255	ddPCR Supermix for Probes (No dUTP)	HEX Hi	15154	388	14766
E04	cifA spike	NTC	58.4	cifA	0	ddPCR Supermix for Probes (No dUTP)	FAM Hi	15589	0	15589
E04	cifA spike	NTC	58.4	spike	0	ddPCR Supermix for Probes (No dUTP)	HEX Hi	15589	0	15589
E05	cifA spike	wMel	58.4	cifA	600.934	ddPCR Supermix for Probes (No dUTP)	FAM Hi	16708	6346	10362
E05	cifA spike	wMel	58.4	spike	29.3239	ddPCR Supermix for Probes (No dUTP)	HEX Hi	16708	385	16323
F04	cifA spike	NTC	57.1	cifA	0	ddPCR Supermix for Probes (No dUTP)	FAM Hi	15985	0	15985
F04	cifA spike	NTC	57.1	spike	0	ddPCR Supermix for Probes (No dUTP)	HEX Hi	15985	0	15985
F05	cifA spike	wMel	57.1	cifA	613.327	ddPCR Supermix for Probes (No dUTP)	FAM Hi	16665	6431	10234
F05	cifA spike	wMel	57.1	spike	31.1014	ddPCR Supermix for Probes (No dUTP)	HEX Hi	16665	407	16258
G04	cifA spike	NTC	56.1	cifA	0	ddPCR Supermix for Probes (No dUTP)	FAM Hi	15720	0	15720
G04	cifA spike	NTC	56.1	spike	0	ddPCR Supermix for Probes (No dUTP)	HEX Hi	15720	0	15720
G05	cifA spike	wMel	56.1	cifA	511.358	ddPCR Supermix for Probes (No dUTP)	FAM Hi	16917	5651	11266
G05	cifA spike	wMel	56.1	spike	25.8417	ddPCR Supermix for Probes (No dUTP)	HEX Hi	16917	344	16573
H04	cifA spike	NTC	55.6	cifA	0	ddPCR Supermix for Probes (No dUTP)	FAM Hi	13355	0	13355
H04	cifA spike	NTC	55.6	spike	0	ddPCR Supermix for Probes (No dUTP)	HEX Hi	13355	0	13355
H05	cifA spike	wMel	55.6	cifA	550.452	ddPCR Supermix for Probes (No dUTP)	FAM Hi	16486	5843	10643
H05	cifA spike	wMel	55.6	spike	25.9012	ddPCR Supermix for Probes (No dUTP)	HEX Hi	16486	336	16150
