## Supplementary material for "Counting cytoplasmic incompatibility factor mRNA using digital droplet PCR": Data-S5.xlsx

### Sheet: Sheet1
Data S5. cifB/spike RT-ddPCR measurements across annealing temperatures. NTC; no-template control.
Well	Assay	Sample type	Annealing temperature	Target	Conc(copies/µL)	Supermix	DyeName(s)	Accepted Droplets	Positives	Negatives
A09	cifB spike	wMel	62.6	cifB	32.4935	ddPCR Supermix for Probes (No dUTP)	FAM Hi	16548	422	16126
A09	cifB spike	wMel	62.6	spike	29.0661	ddPCR Supermix for Probes (No dUTP)	HEX Hi	16548	378	16170
B09	cifB spike	wMel	62.2	cifB	31.5975	ddPCR Supermix for Probes (No dUTP)	FAM Hi	16850	418	16432
B09	cifB spike	wMel	62.2	spike	28.1575	ddPCR Supermix for Probes (No dUTP)	HEX Hi	16850	373	16477
C09	cifB spike	wMel	61.3	cifB	28.0389	ddPCR Supermix for Probes (No dUTP)	FAM Hi	17737	391	17346
C09	cifB spike	wMel	61.3	spike	26.9516	ddPCR Supermix for Probes (No dUTP)	HEX Hi	17737	376	17361
D09	cifB spike	wMel	60	cifB	31.6843	ddPCR Supermix for Probes (No dUTP)	FAM Hi	16523	411	16112
D09	cifB spike	wMel	60	spike	28.799	ddPCR Supermix for Probes (No dUTP)	HEX Hi	16523	374	16149
E09	cifB spike	wMel	58.4	cifB	28.9022	ddPCR Supermix for Probes (No dUTP)	FAM Hi	17037	387	16650
E09	cifB spike	wMel	58.4	spike	25.6578	ddPCR Supermix for Probes (No dUTP)	HEX Hi	17037	344	16693
F09	cifB spike	wMel	57.1	cifB	27.432	ddPCR Supermix for Probes (No dUTP)	FAM Hi	17337	374	16963
F09	cifB spike	wMel	57.1	spike	28.8417	ddPCR Supermix for Probes (No dUTP)	HEX Hi	17337	393	16944
G09	cifB spike	wMel	56.1	cifB	30.1435	ddPCR Supermix for Probes (No dUTP)	FAM Hi	16259	385	15874
G09	cifB spike	wMel	56.1	spike	24.2933	ddPCR Supermix for Probes (No dUTP)	HEX Hi	16259	311	15948
H09	cifB spike	wMel	55.6	cifB	31.7465	ddPCR Supermix for Probes (No dUTP)	FAM Hi	17133	427	16706
H09	cifB spike	NTC	55.6	spike	32.2737	ddPCR Supermix for Probes (No dUTP)	HEX Hi	17133	434	16699
A08	cifB spike	NTC	62.6	cifB	0	ddPCR Supermix for Probes (No dUTP)	FAM Hi	16922	0	16922
A08	cifB spike	NTC	62.6	spike	0	ddPCR Supermix for Probes (No dUTP)	HEX Hi	16922	0	16922
B08	cifB spike	NTC	62.2	cifB	0	ddPCR Supermix for Probes (No dUTP)	FAM Hi	17041	0	17041
B08	cifB spike	NTC	62.2	spike	0	ddPCR Supermix for Probes (No dUTP)	HEX Hi	17041	0	17041
E08	cifB spike	NTC	58.4	cifB	0	ddPCR Supermix for Probes (No dUTP)	FAM Hi	17049	0	17049
E08	cifB spike	NTC	58.4	spike	0.0737814	ddPCR Supermix for Probes (No dUTP)	HEX Hi	17049	1	17048
F08	cifB spike	NTC	57.1	cifB	0	ddPCR Supermix for Probes (No dUTP)	FAM Hi	17733	0	17733
F08	cifB spike	NTC	57.1	spike	0	ddPCR Supermix for Probes (No dUTP)	HEX Hi	17733	0	17733
C08	cifB spike	NTC	61.3	cifB	0	ddPCR Supermix for Probes (No dUTP)	FAM Hi	16795	0	16795
C08	cifB spike	NTC	61.3	spike	0	ddPCR Supermix for Probes (No dUTP)	HEX Hi	16795	0	16795
G08	cifB spike	NTC	56.1	cifB	0.149719	ddPCR Supermix for Probes (No dUTP)	FAM Hi	16804	2	16802
G08	cifB spike	NTC	56.1	spike	0	ddPCR Supermix for Probes (No dUTP)	HEX Hi	16804	0	16804
H08	cifB spike	NTC	55.6	cifB	0.0957605	ddPCR Supermix for Probes (No dUTP)	FAM Hi	13136	1	13135
H08	cifB spike	NTC	55.6	spike	0	ddPCR Supermix for Probes (No dUTP)	HEX Hi	13136	0	13136
D08	cifB spike	NTC	60	cifB	0.0722971	ddPCR Supermix for Probes (No dUTP)	FAM Hi	17399	1	17398
D08	cifB spike	NTC	60	spike	0	ddPCR Supermix for Probes (No dUTP)	HEX Hi	17399	0	17399
