## Supplementary material for "Counting cytoplasmic incompatibility factor mRNA using digital droplet PCR": Data-S6.xlsx

### Sheet: Sheet1
Data S6. cifA/spike RT-ddPCR sensitivity measurements. NTC; no-template control.
Well	Sample type	Sample ID	Assay	Target	Conc(copies/µL)	Supermix	DyeName(s)	Accepted Droplets	Positives	Negatives
A08	NTC		cifA spike	cifA	0	ddPCR Supermix for Probes (No dUTP)	FAM Hi	18489	0	18489
A08	NTC		cifA spike	spike	0	ddPCR Supermix for Probes (No dUTP)	HEX Hi	18489	0	18489
A09	wMel	5^-5	cifA spike	cifA	0.280507	ddPCR Supermix for Probes (No dUTP)	FAM Hi	17939	4	17935
A09	wMel	5^-5	cifA spike	spike	2.59708	ddPCR Supermix for Probes (No dUTP)	HEX Hi	17939	37	17902
A10	wMel	5^-5	cifA spike	cifA	0.314053	ddPCR Supermix for Probes (No dUTP)	FAM Hi	16023	4	16019
A10	wMel	5^-5	cifA spike	spike	2.12138	ddPCR Supermix for Probes (No dUTP)	HEX Hi	16023	27	15996
B08	NTC		cifA spike	cifA	0	ddPCR Supermix for Probes (No dUTP)	FAM Hi	17790	0	17790
B08	NTC		cifA spike	spike	0	ddPCR Supermix for Probes (No dUTP)	HEX Hi	17790	0	17790
B09	wMel	5^-4	cifA spike	cifA	1.09161	ddPCR Supermix for Probes (No dUTP)	FAM Hi	17292	15	17277
B09	wMel	5^-4	cifA spike	spike	12.207	ddPCR Supermix for Probes (No dUTP)	HEX Hi	17292	167	17125
B10	wMel	5^-4	cifA spike	cifA	0.6488	ddPCR Supermix for Probes (No dUTP)	FAM Hi	15514	8	15506
B10	wMel	5^-4	cifA spike	spike	13.2039	ddPCR Supermix for Probes (No dUTP)	HEX Hi	15514	162	15352
C08	NTC		cifA spike	cifA	0	ddPCR Supermix for Probes (No dUTP)	FAM Hi	18324	0	18324
C08	NTC		cifA spike	spike	0	ddPCR Supermix for Probes (No dUTP)	HEX Hi	18324	0	18324
C09	wMel	5^-3	cifA spike	cifA	3.4906	ddPCR Supermix for Probes (No dUTP)	FAM Hi	17682	49	17633
C09	wMel	5^-3	cifA spike	spike	64.737	ddPCR Supermix for Probes (No dUTP)	HEX Hi	17682	887	16795
C10	wMel	5^-3	cifA spike	cifA	3.23658	ddPCR Supermix for Probes (No dUTP)	FAM Hi	16733	43	16690
C10	wMel	5^-3	cifA spike	spike	58.548	ddPCR Supermix for Probes (No dUTP)	HEX Hi	16733	761	15972
D08	NTC		cifA spike	cifA	0	ddPCR Supermix for Probes (No dUTP)	FAM Hi	17954	0	17954
D08	NTC		cifA spike	spike	0.0700622	ddPCR Supermix for Probes (No dUTP)	HEX Hi	17954	1	17953
D09	wMel	5^-2	cifA spike	cifA	18.196	ddPCR Supermix for Probes (No dUTP)	FAM Hi	18243	262	17981
D09	wMel	5^-2	cifA spike	spike	299.912	ddPCR Supermix for Probes (No dUTP)	HEX Hi	18243	3870	14373
D10	wMel	5^-2	cifA spike	cifA	19.2904	ddPCR Supermix for Probes (No dUTP)	FAM Hi	16427	250	16177
D10	wMel	5^-2	cifA spike	spike	305.976	ddPCR Supermix for Probes (No dUTP)	HEX Hi	16427	3547	12880
E08	NTC		cifA spike	cifA	0	ddPCR Supermix for Probes (No dUTP)	FAM Hi	18259	0	18259
E08	NTC		cifA spike	spike	0	ddPCR Supermix for Probes (No dUTP)	HEX Hi	18259	0	18259
E09	wMel	5^-1	cifA spike	cifA	101.049	ddPCR Supermix for Probes (No dUTP)	FAM Hi	16906	1305	15601
E09	wMel	5^-1	cifA spike	spike	1586.6	ddPCR Supermix for Probes (No dUTP)	HEX Hi	16906	12117	4789
E10	wMel	5^-1	cifA spike	cifA	101.765	ddPCR Supermix for Probes (No dUTP)	FAM Hi	16187	1258	14929
E10	wMel	5^-1	cifA spike	spike	1650.85	ddPCR Supermix for Probes (No dUTP)	HEX Hi	16187	11830	4357
F08	NTC		cifA spike	cifA	0	ddPCR Supermix for Probes (No dUTP)	FAM Hi	17625	0	17625
F08	NTC		cifA spike	spike	0	ddPCR Supermix for Probes (No dUTP)	HEX Hi	17625	0	17625
F09	wMel	5^0	cifA spike	cifA	484.163	ddPCR Supermix for Probes (No dUTP)	FAM Hi	17503	5592	11911
F09	wMel	5^0	cifA spike	spike	6927.61	ddPCR Supermix for Probes (No dUTP)	HEX Hi	17503	17432	71
F10	wMel	5^0	cifA spike	cifA	484.337	ddPCR Supermix for Probes (No dUTP)	FAM Hi	16168	5167	11001
F10	wMel	5^0	cifA spike	spike	8245.65	ddPCR Supermix for Probes (No dUTP)	HEX Hi	16168	16145	23
G08	NTC		cifA spike	cifA	0	ddPCR Supermix for Probes (No dUTP)	FAM Hi	17948	0	17948
G08	NTC		cifA spike	spike	0.0700856	ddPCR Supermix for Probes (No dUTP)	HEX Hi	17948	1	17947
H08	NTC		cifA spike	cifA	0	ddPCR Supermix for Probes (No dUTP)	FAM Hi	14416	0	14416
H08	NTC		cifA spike	spike	0	ddPCR Supermix for Probes (No dUTP)	HEX Hi	14416	0	14416
