## Supplementary material for "Counting cytoplasmic incompatibility factor mRNA using digital droplet PCR": Data-S7.xlsx

### Sheet: Sheet1
Data S7. cifB/spike RT-ddPCR sensitivity measurements. NTC; no-template control.
Well	Sample description 1	Sample ID	Assay	Target	Conc(copies/µL)	Supermix	DyeName(s)	Accepted Droplets	Positives	Negatives
A08	NTC		cifB spike	cifB	0	ddPCR Supermix for Probes (No dUTP)	FAM Hi	18515	0	18515
A08	NTC		cifB spike	spike	0	ddPCR Supermix for Probes (No dUTP)	HEX Hi	18515	0	18515
A09	wMel	2^-5	cifB spike	cifB	0.557934	ddPCR Supermix for Probes (No dUTP)	FAM Hi	15785	7	15778
A09	wMel	2^-5	cifB spike	spike	87.5237	ddPCR Supermix for Probes (No dUTP)	HEX Hi	15785	1061	14724
A10	wMel	2^-5	cifB spike	cifB	0.261954	ddPCR Supermix for Probes (No dUTP)	FAM Hi	14407	3	14404
A10	wMel	2^-5	cifB spike	spike	65.775	ddPCR Supermix for Probes (No dUTP)	HEX Hi	14407	734	13673
B08	NTC		cifB spike	cifB	0	ddPCR Supermix for Probes (No dUTP)	FAM Hi	17490	0	17490
B08	NTC		cifB spike	spike	0	ddPCR Supermix for Probes (No dUTP)	HEX Hi	17490	0	17490
B09	wMel	2^-4	cifB spike	cifB	0.772215	ddPCR Supermix for Probes (No dUTP)	FAM Hi	16294	10	16284
B09	wMel	2^-4	cifB spike	spike	199.522	ddPCR Supermix for Probes (No dUTP)	HEX Hi	16294	2390	13904
B10	wMel	2^-4	cifB spike	cifB	0.84962	ddPCR Supermix for Probes (No dUTP)	FAM Hi	14810	10	14800
B10	wMel	2^-4	cifB spike	spike	222.593	ddPCR Supermix for Probes (No dUTP)	HEX Hi	14810	2402	12408
C08	NTC		cifB spike	cifB	0.068349	ddPCR Supermix for Probes (No dUTP)	FAM Hi	18404	1	18403
C08	NTC		cifB spike	spike	0.068349	ddPCR Supermix for Probes (No dUTP)	HEX Hi	18404	1	18403
C09	wMel	2^-3	cifB spike	cifB	1.19294	ddPCR Supermix for Probes (No dUTP)	FAM Hi	13714	13	13701
C09	wMel	2^-3	cifB spike	spike	500.653	ddPCR Supermix for Probes (No dUTP)	HEX Hi	13714	4503	9211
C10	wMel	2^-3	cifB spike	cifB	1.6979	ddPCR Supermix for Probes (No dUTP)	FAM Hi	15568	21	15547
C10	wMel	2^-3	cifB spike	spike	528.044	ddPCR Supermix for Probes (No dUTP)	HEX Hi	15568	5337	10231
D08	NTC		cifB spike	cifB	0	ddPCR Supermix for Probes (No dUTP)	FAM Hi	19260	0	19260
D08	NTC		cifB spike	spike	0	ddPCR Supermix for Probes (No dUTP)	HEX Hi	19260	0	19260
D09	wMel	2^-2	cifB spike	cifB	4.09727	ddPCR Supermix for Probes (No dUTP)	FAM Hi	15375	50	15325
D09	wMel	2^-2	cifB spike	spike	1419.77	ddPCR Supermix for Probes (No dUTP)	HEX Hi	15375	10402	4973
D10	wMel	2^-2	cifB spike	cifB	5.07741	ddPCR Supermix for Probes (No dUTP)	FAM Hi	14646	59	14587
D10	wMel	2^-2	cifB spike	spike	1407.67	ddPCR Supermix for Probes (No dUTP)	HEX Hi	14646	9863	4783
E08	NTC		cifB spike	cifB	0	ddPCR Supermix for Probes (No dUTP)	FAM Hi	18481	0	18481
E08	NTC		cifB spike	spike	0	ddPCR Supermix for Probes (No dUTP)	HEX Hi	18481	0	18481
E09	wMel	2^-1	cifB spike	cifB	12.8285	ddPCR Supermix for Probes (No dUTP)	FAM Hi	14783	150	14633
E09	wMel	2^-1	cifB spike	spike	3794.27	ddPCR Supermix for Probes (No dUTP)	HEX Hi	14783	14059	724
E10	wMel	2^-1	cifB spike	cifB	12.3883	ddPCR Supermix for Probes (No dUTP)	FAM Hi	13673	134	13539
E10	wMel	2^-1	cifB spike	spike	3873.02	ddPCR Supermix for Probes (No dUTP)	HEX Hi	13673	13044	629
F08	NTC		cifB spike	cifB	0.0704231	ddPCR Supermix for Probes (No dUTP)	FAM Hi	17862	1	17861
F08	NTC		cifB spike	spike	0	ddPCR Supermix for Probes (No dUTP)	HEX Hi	17862	0	17862
F09	wMel	2^0	cifB spike	cifB	28.8179	ddPCR Supermix for Probes (No dUTP)	FAM Hi	14658	332	14326
F09	wMel	2^0	cifB spike	spike	8746.77	ddPCR Supermix for Probes (No dUTP)	HEX Hi	14658	14644	14
F10	wMel	2^0	cifB spike	cifB	17.8748	ddPCR Supermix for Probes (No dUTP)	FAM Hi	14954	211	14743
F10	wMel	2^0	cifB spike	spike	5335.97	ddPCR Supermix for Probes (No dUTP)	HEX Hi	14954	14739	215
G08	NTC		cifB spike	cifB	0.274163	ddPCR Supermix for Probes (No dUTP)	FAM Hi	18354	4	18350
G08	NTC		cifB spike	spike	0	ddPCR Supermix for Probes (No dUTP)	HEX Hi	18354	0	18354
H08	NTC		cifB spike	cifB	0.10188	ddPCR Supermix for Probes (No dUTP)	FAM Hi	12347	1	12346
H08	NTC		cifB spike	spike	0.10188	ddPCR Supermix for Probes (No dUTP)	HEX Hi	12347	1	12346
