## Supplementary material for "Counting cytoplasmic incompatibility factor mRNA using digital droplet PCR": Data-S9.xlsx

### Sheet: Sheet1
Data S9. cifB/B-Spec RT-ddPCR sensitivity measurements. NTC; no-template control.
Well	Sample type	Sample ID	Assay	Target	Conc(copies/µL)	Supermix	DyeName(s)	Accepted Droplets	Positives	Negatives
A04	NTC		cifB B-Spec	cifB	0	ddPCR Supermix for Probes (No dUTP)	FAM Hi	18746	0	18746
A04	NTC		cifB B-Spec	B-Spec	0.0671021	ddPCR Supermix for Probes (No dUTP)	HEX Hi	18746	1	18745
A05	Apo		cifB B-Spec	cifB	0	ddPCR Supermix for Probes (No dUTP)	FAM Hi	16094	0	16094
A05	Apo		cifB B-Spec	B-Spec	8415.68	ddPCR Supermix for Probes (No dUTP)	HEX Hi	16094	16074	20
A06	Apo		cifB B-Spec	cifB	0	ddPCR Supermix for Probes (No dUTP)	FAM Hi	16287	0	16287
A06	Apo		cifB B-Spec	B-Spec	9435.09	ddPCR Supermix for Probes (No dUTP)	HEX Hi	16287	16278	9
B04	NTC		cifB B-Spec	cifB	0	ddPCR Supermix for Probes (No dUTP)	FAM Hi	16900	0	16900
B04	NTC		cifB B-Spec	B-Spec	0.0744319	ddPCR Supermix for Probes (No dUTP)	HEX Hi	16900	1	16899
B05	wMel	2^-6	cifB B-Spec	cifB	0.146544	ddPCR Supermix for Probes (No dUTP)	FAM Hi	17168	2	17166
B05	wMel	2^-6	cifB B-Spec	B-Spec	45.1269	ddPCR Supermix for Probes (No dUTP)	HEX Hi	17168	605	16563
B06	wMel	2^-6	cifB B-Spec	cifB	0.077519	ddPCR Supermix for Probes (No dUTP)	FAM Hi	16227	1	16226
B06	wMel	2^-6	cifB B-Spec	B-Spec	42.8119	ddPCR Supermix for Probes (No dUTP)	HEX Hi	16227	543	15684
C04	NTC		cifB B-Spec	cifB	0	ddPCR Supermix for Probes (No dUTP)	FAM Hi	16446	0	16446
C04	NTC		cifB B-Spec	B-Spec	0.305975	ddPCR Supermix for Probes (No dUTP)	HEX Hi	16446	4	16442
C05	wMel	2^-5	cifB B-Spec	cifB	0.379434	ddPCR Supermix for Probes (No dUTP)	FAM Hi	16578	5	16573
C05	wMel	2^-5	cifB B-Spec	B-Spec	97.5441	ddPCR Supermix for Probes (No dUTP)	HEX Hi	16578	1237	15341
C06	wMel	2^-5	cifB B-Spec	cifB	0.433432	ddPCR Supermix for Probes (No dUTP)	FAM Hi	14513	5	14508
C06	wMel	2^-5	cifB B-Spec	B-Spec	89.0576	ddPCR Supermix for Probes (No dUTP)	HEX Hi	14513	992	13521
D04	NTC		cifB B-Spec	cifB	0	ddPCR Supermix for Probes (No dUTP)	FAM Hi	16980	0	16980
D04	NTC		cifB B-Spec	B-Spec	0.148167	ddPCR Supermix for Probes (No dUTP)	HEX Hi	16980	2	16978
D05	wMel	2^-4	cifB B-Spec	cifB	0.407854	ddPCR Supermix for Probes (No dUTP)	FAM Hi	15423	5	15418
D05	wMel	2^-4	cifB B-Spec	B-Spec	226.451	ddPCR Supermix for Probes (No dUTP)	HEX Hi	15423	2541	12882
D06	wMel	2^-4	cifB B-Spec	cifB	0.606491	ddPCR Supermix for Probes (No dUTP)	FAM Hi	16596	8	16588
D06	wMel	2^-4	cifB B-Spec	B-Spec	212.262	ddPCR Supermix for Probes (No dUTP)	HEX Hi	16596	2577	14019
E04	NTC		cifB B-Spec	cifB	0.0735742	ddPCR Supermix for Probes (No dUTP)	FAM Hi	17097	1	17096
E04	NTC		cifB B-Spec	B-Spec	0.147153	ddPCR Supermix for Probes (No dUTP)	HEX Hi	17097	2	17095
E05	wMel	2^-3	cifB B-Spec	cifB	2.63124	ddPCR Supermix for Probes (No dUTP)	FAM Hi	14835	31	14804
E05	wMel	2^-3	cifB B-Spec	B-Spec	542.616	ddPCR Supermix for Probes (No dUTP)	HEX Hi	14835	5198	9637
E06	wMel	2^-3	cifB B-Spec	cifB	2.00765	ddPCR Supermix for Probes (No dUTP)	FAM Hi	17557	28	17529
E06	wMel	2^-3	cifB B-Spec	B-Spec	540.989	ddPCR Supermix for Probes (No dUTP)	HEX Hi	17557	6137	11420
F04	NTC		cifB B-Spec	cifB	0	ddPCR Supermix for Probes (No dUTP)	FAM Hi	17164	0	17164
F04	NTC		cifB B-Spec	B-Spec	0.146578	ddPCR Supermix for Probes (No dUTP)	HEX Hi	17164	2	17162
F05	wMel	2^-2	cifB B-Spec	cifB	5.18612	ddPCR Supermix for Probes (No dUTP)	FAM Hi	16527	68	16459
F05	wMel	2^-2	cifB B-Spec	B-Spec	1545.28	ddPCR Supermix for Probes (No dUTP)	HEX Hi	16527	11689	4838
F06	wMel	2^-2	cifB B-Spec	cifB	4.78133	ddPCR Supermix for Probes (No dUTP)	FAM Hi	16869	64	16805
F06	wMel	2^-2	cifB B-Spec	B-Spec	1481.49	ddPCR Supermix for Probes (No dUTP)	HEX Hi	16869	11674	5195
G04	NTC		cifB B-Spec	cifB	0	ddPCR Supermix for Probes (No dUTP)	FAM Hi	17164	0	17164
G04	NTC		cifB B-Spec	B-Spec	0	ddPCR Supermix for Probes (No dUTP)	HEX Hi	17164	0	17164
G05	wMel	2^-1	cifB B-Spec	cifB	14.993	ddPCR Supermix for Probes (No dUTP)	FAM Hi	15276	181	15095
G05	wMel	2^-1	cifB B-Spec	B-Spec	4030.59	ddPCR Supermix for Probes (No dUTP)	HEX Hi	15276	14656	620
G06	wMel	2^-1	cifB B-Spec	cifB	13.882	ddPCR Supermix for Probes (No dUTP)	FAM Hi	17129	188	16941
G06	wMel	2^-1	cifB B-Spec	B-Spec	4120.98	ddPCR Supermix for Probes (No dUTP)	HEX Hi	17129	16482	647
H04	NTC		cifB B-Spec	cifB	0	ddPCR Supermix for Probes (No dUTP)	FAM Hi	17500	0	17500
H04	NTC		cifB B-Spec	B-Spec	0	ddPCR Supermix for Probes (No dUTP)	HEX Hi	17500	0	17500
H05	wMel	2^0	cifB B-Spec	cifB	31.104	ddPCR Supermix for Probes (No dUTP)	FAM Hi	15681	383	15298
H05	wMel	2^0	cifB B-Spec	B-Spec	8447.5	ddPCR Supermix for Probes (No dUTP)	HEX Hi	15681	15662	19
H06	wMel	2^0	cifB B-Spec	cifB	27.7682	ddPCR Supermix for Probes (No dUTP)	FAM Hi	16992	371	16621
H06	wMel	2^0	cifB B-Spec	B-Spec	8845.85	ddPCR Supermix for Probes (No dUTP)	HEX Hi	16992	16977	15
