## Supplementary material for "Counting cytoplasmic incompatibility factor mRNA using digital droplet PCR": Data-S11.xlsx

### Sheet: Sheet1
Data S11. DNase treatment RT-ddPCR results.
Well	Assay	DNase conditions	RT	Target	Conc(copies/µL)	Supermix	DyeName(s)	Accepted Droplets	Positives	Negatives
A03	cifA B-Spec	None	No	cifA	1285.36	ddPCR Supermix for Probes (No dUTP)	FAM Hi	15042	9628	5414
A03	cifA B-Spec	None	No	B-Spec	33.6444	ddPCR Supermix for Probes (No dUTP)	HEX Hi	15042	397	14645
A06	cifA B-Spec	None	No	cifA	1928.76	ddPCR Supermix for Probes (No dUTP)	FAM Hi	16130	12649	3481
A06	cifA B-Spec	None	No	B-Spec	47.5201	ddPCR Supermix for Probes (No dUTP)	HEX Hi	16130	598	15532
A09	cifA B-Spec	DNA-free kit routine	No	cifA	122.43	ddPCR Supermix for Probes (No dUTP)	FAM Hi	17230	1598	15632
A09	cifA B-Spec	DNA-free kit routine	No	B-Spec	1.60712	ddPCR Supermix for Probes (No dUTP)	HEX Hi	17230	22	17208
B03	cifA B-Spec	DNA-free kit routine	No	cifA	33.3287	ddPCR Supermix for Probes (No dUTP)	FAM Hi	15718	411	15307
B03	cifA B-Spec	DNA-free kit routine	No	B-Spec	0.880603	ddPCR Supermix for Probes (No dUTP)	HEX Hi	15718	11	15707
B06	cifA B-Spec	DNA-free kit routine	Yes	cifA	951.375	ddPCR Supermix for Probes (No dUTP)	FAM Hi	15627	8292	7335
B06	cifA B-Spec	DNA-free kit routine	Yes	B-Spec	1000000	ddPCR Supermix for Probes (No dUTP)	HEX Hi	15627	15627	0
B09	cifA B-Spec	DNA-free kit routine	Yes	cifA	851.427	ddPCR Supermix for Probes (No dUTP)	FAM Hi	17993	8849	9144
B09	cifA B-Spec	DNA-free kit routine	Yes	B-Spec	12324.2	ddPCR Supermix for Probes (No dUTP)	HEX Hi	17993	17992	1
C03	cifA B-Spec	DNA-free kit rigorous	No	cifA	17.8193	ddPCR Supermix for Probes (No dUTP)	FAM Hi	17204	242	16962
C03	cifA B-Spec	DNA-free kit rigorous	No	B-Spec	0.585052	ddPCR Supermix for Probes (No dUTP)	HEX Hi	17204	8	17196
C06	cifA B-Spec	DNA-free kit rigorous	No	cifA	9.56732	ddPCR Supermix for Probes (No dUTP)	FAM Hi	16101	122	15979
C06	cifA B-Spec	DNA-free kit rigorous	No	B-Spec	0	ddPCR Supermix for Probes (No dUTP)	HEX Hi	16101	0	16101
C09	cifA B-Spec	DNA-free kit rigorous	Yes	cifA	626.296	ddPCR Supermix for Probes (No dUTP)	FAM Hi	17430	6836	10594
C09	cifA B-Spec	DNA-free kit rigorous	Yes	B-Spec	11412.3	ddPCR Supermix for Probes (No dUTP)	HEX Hi	17430	17428	2
D03	cifA B-Spec	DNA-free kit rigorous	Yes	cifA	547.171	ddPCR Supermix for Probes (No dUTP)	FAM Hi	16905	5963	10942
D03	cifA B-Spec	DNA-free kit rigorous	Yes	B-Spec	1000000	ddPCR Supermix for Probes (No dUTP)	HEX Hi	16905	16905	0
D06	cifA B-Spec	DNA-free kit rigorous (x2)	No	cifA	0	ddPCR Supermix for Probes (No dUTP)	FAM Hi	17863	0	17863
D06	cifA B-Spec	DNA-free kit rigorous (x2)	No	B-Spec	0	ddPCR Supermix for Probes (No dUTP)	HEX Hi	17863	0	17863
D09	cifA B-Spec	DNA-free kit rigorous (x2)	No	cifA	0	ddPCR Supermix for Probes (No dUTP)	FAM Hi	17960	0	17960
D09	cifA B-Spec	DNA-free kit rigorous (x2)	No	B-Spec	0.0700388	ddPCR Supermix for Probes (No dUTP)	HEX Hi	17960	1	17959
E03	cifA B-Spec	DNA-free kit rigorous (x2)	Yes	cifA	226.614	ddPCR Supermix for Probes (No dUTP)	FAM Hi	16347	2695	13652
E03	cifA B-Spec	DNA-free kit rigorous (x2)	Yes	B-Spec	2994.48	ddPCR Supermix for Probes (No dUTP)	HEX Hi	16347	14835	1512
E06	cifA B-Spec	DNA-free kit rigorous (x2)	Yes	cifA	186.046	ddPCR Supermix for Probes (No dUTP)	FAM Hi	17136	2356	14780
E06	cifA B-Spec	DNA-free kit rigorous (x2)	Yes	B-Spec	2471.02	ddPCR Supermix for Probes (No dUTP)	HEX Hi	17136	14733	2403
E09	cifA B-Spec	Turbo DNA-free kit routine	No	cifA	0	ddPCR Supermix for Probes (No dUTP)	FAM Hi	18318	0	18318
E09	cifA B-Spec	Turbo DNA-free kit routine	No	B-Spec	0.0686699	ddPCR Supermix for Probes (No dUTP)	HEX Hi	18318	1	18317
F03	cifA B-Spec	Turbo DNA-free kit routine	No	cifA	0	ddPCR Supermix for Probes (No dUTP)	FAM Hi	15104	0	15104
F03	cifA B-Spec	Turbo DNA-free kit routine	No	B-Spec	0.0832828	ddPCR Supermix for Probes (No dUTP)	HEX Hi	15104	1	15103
F06	cifA B-Spec	Turbo DNA-free kit routine	Yes	cifA	674.04	ddPCR Supermix for Probes (No dUTP)	FAM Hi	16973	7041	9932
F06	cifA B-Spec	Turbo DNA-free kit routine	Yes	B-Spec	658.058	ddPCR Supermix for Probes (No dUTP)	HEX Hi	16973	6914	10059
F09	cifA B-Spec	Turbo DNA-free kit routine	Yes	cifA	813.992	ddPCR Supermix for Probes (No dUTP)	FAM Hi	17962	8558	9404
F09	cifA B-Spec	Turbo DNA-free kit routine	Yes	B-Spec	1853.3	ddPCR Supermix for Probes (No dUTP)	HEX Hi	17962	13846	4116
G03	cifA B-Spec	Turbo DNA-free kit rigorous	No	cifA	0	ddPCR Supermix for Probes (No dUTP)	FAM Hi	17780	0	17780
G03	cifA B-Spec	Turbo DNA-free kit rigorous	No	B-Spec	0	ddPCR Supermix for Probes (No dUTP)	HEX Hi	17780	0	17780
G06	cifA B-Spec	Turbo DNA-free kit rigorous	No	cifA	0	ddPCR Supermix for Probes (No dUTP)	FAM Hi	17878	0	17878
G06	cifA B-Spec	Turbo DNA-free kit rigorous	No	B-Spec	0	ddPCR Supermix for Probes (No dUTP)	HEX Hi	17878	0	17878
G09	cifA B-Spec	Turbo DNA-free kit rigorous	Yes	cifA	966.404	ddPCR Supermix for Probes (No dUTP)	FAM Hi	18124	9718	8406
G09	cifA B-Spec	Turbo DNA-free kit rigorous	Yes	B-Spec	6853.19	ddPCR Supermix for Probes (No dUTP)	HEX Hi	18124	18046	78
H03	cifA B-Spec	Turbo DNA-free kit rigorous	Yes	cifA	454.545	ddPCR Supermix for Probes (No dUTP)	FAM Hi	16767	5085	11682
H03	cifA B-Spec	Turbo DNA-free kit rigorous	Yes	B-Spec	2645.33	ddPCR Supermix for Probes (No dUTP)	HEX Hi	16767	14720	2047
H06	cifA B-Spec	NTC	NA	cifA	0	ddPCR Supermix for Probes (No dUTP)	FAM Hi	17297	0	17297
H06	cifA B-Spec	NTC	NA	B-Spec	0.0727235	ddPCR Supermix for Probes (No dUTP)	HEX Hi	17297	1	17296
H09	cifA B-Spec	NTC	NA	cifA	0	ddPCR Supermix for Probes (No dUTP)	FAM Hi	18449	0	18449
H09	cifA B-Spec	NTC	NA	B-Spec	0.0681823	ddPCR Supermix for Probes (No dUTP)	HEX Hi	18449	1	18448
